# Echidna: integrated simulations of single-cell immune receptor repertoires and transcriptomes

**DOI:** 10.1101/2021.07.17.452792

**Authors:** Jiami Han, Raphael Kuhn, Chrysa Papadopoulou, Andreas Agrafiotis, Victor Kreiner, Danielle Shlesinger, Raphael Dizerens, Kai-Lin Hong, Cédric Weber, Victor Greiff, Annette Oxenius, Sai T. Reddy, Alexander Yermanos

**Affiliations:** Department of Biosystems Science and Engineering, ETH Zurich, Basel, Switzerland; Institute of Microbiology, ETH Zurich, Zurich, Switzerland; Department of Pathology and Immunology, University of Geneva, Geneva, Switzerland; Department of Immunology, University of Oslo, Norway

## Abstract

Single-cell sequencing now enables the recovery of full-length immune repertoires [B cell receptor (BCR) and T cell receptor (TCR) repertoires], in addition to gene expression information. The feature-rich datasets produced from such experiments require extensive and diverse computational analyses, each of which can significantly influence the downstream immunological interpretations, such as clonal selection and expansion. Simulations produce validated standard datasets, where the underlying generative model can be precisely defined and furthermore perturbed to investigate specific questions of interest. Currently, there is no tool that can be used to simulate a comprehensive ground truth single-cell dataset that incorporates both immune receptor repertoires and gene expression. Therefore, we developed Echidna, an R package that simulates immune receptors and transcriptomes at single-cell resolution. Our simulation tool generates annotated single-cell sequencing data with user-tunable parameters controlling a wide range of features such as clonal expansion, germline gene usage, somatic hypermutation, and transcriptional phenotypes. Echidna can additionally simulate time-resolved B cell evolution, producing mutational networks with complex selection histories incorporating class-switching and B cell subtype information. Finally, we demonstrate the benchmarking potential of Echidna by simulating clonal lineages and comparing the known simulated networks with those inferred from only the BCR sequences as input. Together, Echidna provides a framework that can incorporate experimental data to simulate single-cell immune repertoires to aid software development and bioinformatic benchmarking of clonotyping, phylogenetics, transcriptomics and machine learning strategies.
