## Supplementary material for "Echidna: integrated simulations of single-cell immune receptor repertoires and transcriptomes": Table S1

### Sheet: Parameters
Parameter	Value	Figure location	Rscript
initial.size.of.repertoire	5000	Figure 2. A B uniform	Sim1
duration.of.evolution	0	Figure 2. A B uniform	Sim1
vdj.branch.prob	0	Figure 2. A B uniform	Sim1
cell.division.prob	c(0,0)	Figure 2. A B uniform	Sim1
max.cell.number	5000	Figure 2. A B uniform	Sim1
max.clonotype.number	5000	Figure 2. A B uniform	Sim1
complete.duration	F	Figure 2. A B uniform	Sim1
clonal.selection	F	Figure 2. A B uniform	Sim1
death.rate	0	Figure 2. A B uniform	Sim1
transcriptome.on	F	Figure 2. A B uniform	Sim1
igraph.on	F	Figure 2. A B uniform	Sim1
initial.size.of.repertoire	5000	Figure 2. A B preferential	Sim2
duration.of.evolution	0	Figure 2. A B preferential	Sim2
vdj.branch.prob	0	Figure 2. A B preferential	Sim2
cell.division.prob	c(0,0)	Figure 2. A B preferential	Sim2
max.cell.number	5000	Figure 2. A B preferential	Sim2
max.clonotype.number	5000	Figure 2. A B preferential	Sim2
complete.duration	F	Figure 2. A B preferential	Sim2
clonal.selection	F	Figure 2. A B preferential	Sim2
death.rate	0	Figure 2. A B preferential	Sim2
transcriptome.on	F	Figure 2. A B preferential	Sim2
igraph.on	F	Figure 2. A B preferential	Sim2
initial.size.of.repertoire	50	Figure 2. C expanded, Figure 2.D IGG	Sim3
duration.of.evolution	30	Figure 2. C expanded, Figure 2.D IGG	Sim3
vdj.branch.prob	0.1	Figure 2. C expanded, Figure 2.D IGG	Sim3
cell.division.prob	c(0.2,0.2,0.5)	Figure 2. C expanded, Figure 2.D IGG	Sim3
max.cell.number	5000	Figure 2. C expanded, Figure 2.D IGG	Sim3
max.clonotype.number	5000	Figure 2. C expanded, Figure 2.D IGG	Sim3
complete.duration	T	Figure 2. C expanded, Figure 2.D IGG	Sim3
clonal.selection	T	Figure 2. C expanded, Figure 2.D IGG	Sim3
death.rate	0	Figure 2. C expanded, Figure 2.D IGG	Sim3
transcriptome.on	T	Figure 2. C expanded, Figure 2.D IGG	Sim3
SHM.nuc.prob	1e-05	Figure 2. C expanded, Figure 2.D IGG	Sim3
sequence.selection.prob	0.3	Figure 2. C expanded, Figure 2.D IGG	Sim3
transcriptome.switch.selection.dependent	T	Figure 2. C expanded, Figure 2.D IGG	Sim3
class.switch.selection.dependent	T	Figure 2. C expanded, Figure 2.D IGG	Sim3
initial.size.of.repertoire	500	Figure 2. C naïve, Figure 2.D IGM	Sim4
duration.of.evolution	30	Figure 2. C naïve, Figure 2.D IGM	Sim4
vdj.branch.prob	0.5	Figure 2. C naïve, Figure 2.D IGM	Sim4
cell.division.prob	c(0.01,0.3)	Figure 2. C naïve, Figure 2.D IGM	Sim4
max.cell.number	5000	Figure 2. C naïve, Figure 2.D IGM	Sim4
max.clonotype.number	5000	Figure 2. C naïve, Figure 2.D IGM	Sim4
complete.duration	T	Figure 2. C naïve, Figure 2.D IGM	Sim4
clonal.selection	F	Figure 2. C naïve, Figure 2.D IGM	Sim4
death.rate	0	Figure 2. C naïve, Figure 2.D IGM	Sim4
transcriptome.on	T	Figure 2. C naïve, Figure 2.D IGM	Sim4
SHM.nuc.prob	1e-05	Figure 2. C naïve, Figure 2.D IGM	Sim4
initial.size.of.repertoire	500	Figure 2.D IgE	Sim5
duration.of.evolution	30	Figure 2.D IgE	Sim5
vdj.branch.prob	0.5	Figure 2.D IgE	Sim5
cell.division.prob	c(0.01,0.3)	Figure 2.D IgE	Sim5
max.cell.number	5000	Figure 2.D IgE	Sim5
max.clonotype.number	5000	Figure 2.D IgE	Sim5
complete.duration	T	Figure 2.D IgE	Sim5
clonal.selection	F	Figure 2.D IgE	Sim5
death.rate	0	Figure 2.D IgE	Sim5
transcriptome.on	T	Figure 2.D IgE	Sim5
SHM.nuc.prob	1e-05	Figure 2.D IgE	Sim5
initial.size.of.repertoire	500	Figure 2.D MIX	Sim6
duration.of.evolution	30	Figure 2.D MIX	Sim6
vdj.branch.prob	0.5	Figure 2.D MIX	Sim6
cell.division.prob	c(0.01,0.3)	Figure 2.D MIX	Sim6
max.cell.number	5000	Figure 2.D MIX	Sim6
max.clonotype.number	5000	Figure 2.D MIX	Sim6
complete.duration	T	Figure 2.D MIX	Sim6
clonal.selection	F	Figure 2.D MIX	Sim6
death.rate	0	Figure 2.D MIX	Sim6
transcriptome.on	T	Figure 2.D MIX	Sim6
SHM.nuc.prob	1e-05	Figure 2.D MIX	Sim6
initial.size.of.repertoire	100	Figure 2.E	Sim7
duration.of.evolution	30	Figure 2.E	Sim7
vdj.branch.prob	0.1	Figure 2.E	Sim7
cell.division.prob	c(0.2,0.2,0.5)	Figure 2.E	Sim7
max.cell.number	5000	Figure 2.E	Sim7
max.clonotype.number	5000	Figure 2.E	Sim7
complete.duration	T	Figure 2.E	Sim7
clonal.selection	T	Figure 2.E	Sim7
death.rate	0	Figure 2.E	Sim7
transcriptome.on	T	Figure 2.E	Sim7
SHM.nuc.prob	1e-05	Figure 2.E	Sim7
sequence.selection.prob	0	Figure 2.E	Sim7
transcriptome.switch.selection.dependent	T	Figure 2.E	Sim7
class.switch.selection.dependent	T	Figure 2.E	Sim7
special.v.gene	T	Figure 2.E	Sim7
initial.size.of.repertoire	50	Figure 3.A	Sim8
duration.of.evolution	30	Figure 3.A	Sim8
vdj.branch.prob	0.1	Figure 3.A	Sim8
cell.division.prob	c(0.2,0.2)	Figure 3.A	Sim8
max.cell.number	5000	Figure 3.A	Sim8
max.clonotype.number	5000	Figure 3.A	Sim8
complete.duration	T	Figure 3.A	Sim8
clonal.selection	T	Figure 3.A	Sim8
death.rate	0	Figure 3.A	Sim8
transcriptome.on	F	Figure 3.A	Sim8
SHM.nuc.prob	1e-05	Figure 3.A	Sim8
class.switch.selection.dependent	T	Figure 3.A	Sim8
SHM.isotype.dependent		Figure 3.A	Sim8
initial.size.of.repertoire	50	Figure 3.B, C, D, E, Figure 5. E left	Sim9
duration.of.evolution	10	Figure 3.B, C, D, E, Figure 5. E left	Sim9
vdj.branch.prob	0.1	Figure 3.B, C, D, E, Figure 5. E left	Sim9
cell.division.prob	c(0.3,0.5)	Figure 3.B, C, D, E, Figure 5. E left	Sim9
max.cell.number	10000	Figure 3.B, C, D, E, Figure 5. E left	Sim9
max.clonotype.number	10000	Figure 3.B, C, D, E, Figure 5. E left	Sim9
complete.duration	F	Figure 3.B, C, D, E, Figure 5. E left	Sim9
clonal.selection	F	Figure 3.B, C, D, E, Figure 5. E left	Sim9
death.rate	0	Figure 3.B, C, D, E, Figure 5. E left	Sim9
transcriptome.on	F	Figure 3.B, C, D, E, Figure 5. E left	Sim9
igraph.on	T	Figure 3.B, C, D, E, Figure 5. E left	Sim9
SHM.nuc.prob	0.0001	Figure 3.B, C, D, E, Figure 5. E left	Sim9
seq.name	2	Figure 3.B, C, D, E, Figure 5. E left	Sim9
cell.type	"T"	Figure 4. A experimental distribution, B, C	Sim10
cd4.proportion	0	Figure 4. A experimental distribution, B, C	Sim10
initial.size.of.repertoire	50	Figure 4. A experimental distribution, B, C	Sim10
duration.of.evolution	20	Figure 4. A experimental distribution, B, C	Sim10
vdj.branch.prob	0.1	Figure 4. A experimental distribution, B, C	Sim10
cell.division.prob	c(0.5,0.5)	Figure 4. A experimental distribution, B, C	Sim10
max.cell.number	5000	Figure 4. A experimental distribution, B, C	Sim10
max.clonotype.number	5000	Figure 4. A experimental distribution, B, C	Sim10
complete.duration	T	Figure 4. A experimental distribution, B, C	Sim10
clonal.selection	T	Figure 4. A experimental distribution, B, C	Sim10
death.rate	0	Figure 4. A experimental distribution, B, C	Sim10
transcriptome.on	T	Figure 4. A experimental distribution, B, C	Sim10
igraph.on	F	Figure 4. A experimental distribution, B, C	Sim10
SHM.nuc.prob	1e-05	Figure 4. A experimental distribution, B, C	Sim10
transcriptome.noise	rnorm(nrow(transcriptome.states), mean = 1, sd = 0.4)	Figure 4. A experimental distribution, B, C	Sim10
cell.type	"T"	Figure 4. A customized distribution	Sim11
initial.size.of.repertoire	50	Figure 4. A customized distribution	Sim11
duration.of.evolution	20	Figure 4. A customized distribution	Sim11
vdj.branch.prob	0.1	Figure 4. A customized distribution	Sim11
cell.division.prob	c(0.5,0.5)	Figure 4. A customized distribution	Sim11
max.cell.number	5000	Figure 4. A customized distribution	Sim11
max.clonotype.number	5000	Figure 4. A customized distribution	Sim11
complete.duration	T	Figure 4. A customized distribution	Sim11
clonal.selection	T	Figure 4. A customized distribution	Sim11
igraph.on	F	Figure 4. A customized distribution	Sim11
death.rate	0	Figure 4. A customized distribution	Sim11
transcriptome.on	T	Figure 4. A customized distribution	Sim11
transcriptome.states	transdf1	Figure 4. A customized distribution	Sim11
transcriptome.switch.prob	prob	Figure 4. A customized distribution	Sim11
SHM.nuc.prob	1e-05	Figure 4. A customized distribution	Sim11
transcriptome.noise	rnorm(nrow(transcriptome.states), mean = 1, sd = 0.4)	Figure 4. A customized distribution	Sim11
initial.size.of.repertoire	50	Figure 5. A, B,C,D	Sim12
duration.of.evolution	30	Figure 5. A, B,C,D	Sim12
vdj.branch.prob	0.1	Figure 5. A, B,C,D	Sim12
cell.division.prob	c(0.2,0.2,0.5)	Figure 5. A, B,C,D	Sim12
max.cell.number	5000	Figure 5. A, B,C,D	Sim12
max.clonotype.number	5000	Figure 5. A, B,C,D	Sim12
complete.duration	T	Figure 5. A, B,C,D	Sim12
clonal.selection	T	Figure 5. A, B,C,D	Sim12
death.rate	0	Figure 5. A, B,C,D	Sim12
transcriptome.on	T	Figure 5. A, B,C,D	Sim12
SHM.nuc.prob	1e-05	Figure 5. A, B,C,D	Sim12
sequence.selection.prob	0.2	Figure 5. A, B,C,D	Sim12
transcriptome.switch.selection.dependent	T	Figure 5. A, B,C,D	Sim12
class.switch.selection.dependent	T	Figure 5. A, B,C,D	Sim12
transcriptome.switch.independent	T	Figure 5. A, B,C,D	Sim12
initial.size.of.repertoire	20	Figure 5. E right	Sim13
duration.of.evolution	20	Figure 5. E right	Sim13
vdj.branch.prob	0	Figure 5. E right	Sim13
sequence.selection.prob	0.1	Figure 5. E right	Sim13
cell.division.prob	c(0.2,0.3,0.5)	Figure 5. E right	Sim13
special.v.gene	F	Figure 5. E right	Sim13
max.cell.number	10000	Figure 5. E right	Sim13
max.clonotype.number	10000	Figure 5. E right	Sim13
complete.duration	F	Figure 5. E right	Sim13
clonal.selection	F	Figure 5. E right	Sim13
death.rate	0	Figure 5. E right	Sim13
transcriptome.on	T	Figure 5. E right	Sim13
igraph.on	T	Figure 5. E right	Sim13
transcriptome.switch.selection.dependent	T	Figure 5. E right	Sim13
transcriptome.switch.independent	F	Figure 5. E right	Sim13
class.switch.selection.dependent	F	Figure 5. E right	Sim13
class.switch.independent	T	Figure 5. E right	Sim13
SHM.nuc.prob	5e-05	Figure 5. E right	Sim13

### Sheet: Default
Parameter	Default Value
species	"mus"
cell.type	"B"
cd4.proportion	1
vdj.productive	"random"
initial.size.of.repertoire	10
vdj.model	"naïve"
vdj.insertion.mean	0.1
vdj.insertion.stdv	0.05
duration.of.evolution	20
complete.duration	T
vdj.branch.prob	0.2
clonal.selection	F
cell.division.prob	0.1
sequence.selection.prob	0.01
special.v.gene	F
class.switch.selection.dependent	F
class.switch.independent	T
SHM.nuc.prob	0.001
SHM.method	"naïve"
SHM.isotype.dependent	F
SHM.phenotype.dependent	F
max.cell.number	1500
max.clonotype.number	20
death.rate	0.001
igraph.on	F
igraph.on	T
transcriptome.on	T
transcriptome.switch.independent	T
transcriptome.switch.isotype.dependent	F
transcriptome.switch.SHM.dependent	F
transcriptome.switch.selection.dependent	F
transcriptome.noise	"rnorm(nrow(transcriptome.states),mean=1,sd=0.3)"
seq.name	F
