## Supplementary material for "Echidna: integrated simulations of single-cell immune receptor repertoires and transcriptomes": Table S2

### Sheet: data_source
url	chain_type	data_usage
http://opig.stats.ox.ac.uk/webapps/oas/dataunit?unit=Rettig_2018/Rettig_2018_Heavy_whole_spleen_Bulk_whole_spleen_1_iglblastn_Bulk.json.gz	mus_h	vae training data
http://opig.stats.ox.ac.uk/webapps/oas/dataunit?unit=Rettig_2018/Rettig_2018_Heavy_normal_mouse_Bulk_normal_mouse_3_iglblastn_Bulk.json.gz	mus_h	vae training data
http://opig.stats.ox.ac.uk/webapps/oas/dataunit?unit=Rettig_2018/Rettig_2018_Heavy_normal_mouse_Bulk_normal_mouse_2_iglblastn_Bulk.json.gz	mus_h	vae training data
http://opig.stats.ox.ac.uk/webapps/oas/dataunit?unit=Ota_2010/Ota_2010_Lymph_B6_3H9_BAFF_Lymph_Node_iglblastn.json.gz	mus_l	vae training data
http://opig.stats.ox.ac.uk/webapps/oas/dataunit?unit=Ota_2010/Ota_2010_Spleen_B6_3H9_BAFF_Spleen_iglblastn.json.gz	mus_l	vae training data
http://opig.stats.ox.ac.uk/webapps/oas/dataunit?unit=Ota_2010/Ota_2010_Lymph_3H9_B6_Lymph_Node_iglblastn.json.gz	mus_l	vae training data
http://opig.stats.ox.ac.uk/webapps/oas/dataunit?unit=Ota_2010/Ota_2010_Spleen_3H9_B6_spleen_iglblastn.json.gz	mus_l	vae training data
http://opig.stats.ox.ac.uk/webapps/oas/dataunit?unit=Sheng_2017/Sheng_2017_Light_LP23810-Light-12_igblastn.json.gz	hum_l	vae training data
http://opig.stats.ox.ac.uk/webapps/oas/dataunit?unit=Sheng_2017/Sheng_2017_Light_LP08248-Light-26_igblastn.json.gz	hum_l	vae training data
http://opig.stats.ox.ac.uk/webapps/oas/dataunit?unit=Sheng_2017/Sheng_2017_Light_LP23810-Light-14_igblastn.json.gz	hum_l	vae training data
http://opig.stats.ox.ac.uk/webapps/oas/dataunit?unit=Setliff_2018a/Setliff_2018a_before_CAP312_before_CAP312_No_igblastn.json.gz	hum_h	vae training data
http://opig.stats.ox.ac.uk/webapps/oas/dataunit?unit=Setliff_2018a/Setliff_2018a_before_CAP287_before_CAP287_Replicate_igblastn.json.gz	hum_h	vae training data
http://opig.stats.ox.ac.uk/webapps/oas/dataunit?unit=Setliff_2018a/Setliff_2018a_before_CAP301_before_CAP301_No_igblastn.json.gz	hum_h	vae training data
http://opig.stats.ox.ac.uk/webapps/oas/dataunit?unit=Rettig_2018/Rettig_2018_Light_whole_spleen_Bulk_whole_spleen_1_iglblastn_Bulk.json.gz	mus_l	vae training data
http://opig.stats.ox.ac.uk/webapps/oas/dataunit?unit=Rettig_2018/Rettig_2018_Light_normal_mouse_Bulk_normal_mouse_2_iglblastn_Bulk.json.gz	mus_l	vae training data
http://opig.stats.ox.ac.uk/webapps/oas/dataunit?unit=Rettig_2018/Rettig_2018_Light_normal_mouse_Bulk_normal_mouse_3_iglblastn_Bulk.json.gz	mus_l	vae training data
http://opig.stats.ox.ac.uk/webapps/oas/dataunit?unit=Rettig_2018/Rettig_2018_Light_spleen_cells_Bulk_spleen_cells_2_iglblastn_Bulk.json.gz	mus_l	vae training data
http://opig.stats.ox.ac.uk/webapps/oas/dataunit?unit=Rettig_2018/Rettig_2018_Light_spleen_cells_Bulk_spleen_cells_1_iglblastn_Bulk.json.gz	mus_l	vae training data
http://opig.stats.ox.ac.uk/webapps/oas/dataunit?unit=Rettig_2018/Rettig_2018_Heavy_spleen_cells_Bulk_spleen_cells_1_iglblastn_Bulk.json.gz	mus_h	vae training data
http://opig.stats.ox.ac.uk/webapps/oas/dataunit?unit=Rettig_2018/Rettig_2018_Heavy_spleen_cells_Bulk_spleen_cells_2_iglblastn_Bulk.json.gz	mus_h	vae training data
https://cf.10xgenomics.com/samples/cell-vdj/6.0.1/SC5v2_humanPBMCs_5Kcells_Connect_single_channel_Multiplex/SC5v2_humanPBMCs_5Kcells_Connect_single_channel_Multiplex_vdj_b_all_contig.fasta	hum_ig	vae training data
https://cf.10xgenomics.com/samples/cell-vdj/6.0.1/SC5v2_humanPBMCs_5Kcells_Connect_single_channel_Multiplex/SC5v2_humanPBMCs_5Kcells_Connect_single_channel_Multiplex_vdj_t_all_contig.fasta	hum_tcr	vae training data
https://cf.10xgenomics.com/samples/cell-vdj/6.0.1/SC5v2_mouseSplenocytes_10Kcells_Connect_single_channel_Multiplex/SC5v2_mouseSplenocytes_10Kcells_Connect_single_channel_Multiplex_vdj_t_all_contig.fastq	mus_tcr	vae training data
https://cf.10xgenomics.com/samples/cell-vdj/5.0.0/sc5p_v2_hs_PBMC_10k_multi_5gex_5fb_b_t/sc5p_v2_hs_PBMC_10k_multi_5gex_5fb_b_t_vdj_b_all_contig.fasta	hum_ig	vae training data
https://cf.10xgenomics.com/samples/cell-vdj/5.0.0/sc5p_v2_hs_PBMC_10k_multi_5gex_5fb_b_t/sc5p_v2_hs_PBMC_10k_multi_5gex_5fb_b_t_vdj_t_all_contig.fasta	hum_tcr	vae training data
https://cf.10xgenomics.com/samples/cell-vdj/3.0.0/vdj_v1_mm_c57bl6_pbmc_t/vdj_v1_mm_c57bl6_pbmc_t_all_contig.fasta	mus_tcr	vae training data
https://cf.10xgenomics.com/samples/cell-vdj/3.0.0/vdj_v1_mm_balbc_pbmc_t/vdj_v1_mm_balbc_pbmc_t_all_contig.fasta	mus_tcr	vae training data
https://cf.10xgenomics.com/samples/cell-vdj/3.0.0/vdj_v1_hs_pbmc2_b/vdj_v1_hs_pbmc2_b_all_contig.fasta	hum_ig	vae training data
https://cf.10xgenomics.com/samples/cell-vdj/3.0.0/vdj_v1_hs_pbmc2_t/vdj_v1_hs_pbmc2_t_all_contig.fasta	hum_tcr	vae training data
https://cf.10xgenomics.com/samples/cell-vdj/3.1.0/vdj_v1_mm_pbmc4/vdj_v1_mm_pbmc4_t_all_contig.fasta	mus_tcr	vae training data
https://cf.10xgenomics.com/samples/cell-vdj/3.1.0/vdj_v1_mm_pbmc4/vdj_v1_mm_pbmc4_b_all_contig.fasta	mus_ig	vae training data
https://cf.10xgenomics.com/samples/cell-vdj/3.1.0/vdj_v1_hs_pbmc3/vdj_v1_hs_pbmc3_b_all_contig.fasta	hum_ig	vae training data
