## Supplementary material for "Echidna: integrated simulations of single-cell immune receptor repertoires and transcriptomes": Table S3

### Sheet: Sheet1
Phenotype	Markers	Cells (Human)	Cells (Mouse)	Source (human)	Source (mouse)
Naive CD4+ cell	CD4+, IL7R+, CD44-	1176	1468	Bieberich et al ; 10x	Yermanos et al ; 10x
Activated CD4+ cell	CD4+, CD44+, IFNG+	77	25	Bieberich et al ; 10x	Yermanos et al ; 10x
Memory CD4+ cell	CD4+, IL7R+, CD44+	3012	133	Bieberich et al ; 10x	Yermanos et al ; 10x
Naive CD8+ cell	CD8+, Tcf7+, CD44-, IL7R+	886	4078	Bieberich et al ; 10x	Kuhn et al ; Yermanos et al ; 10x
Effector CD8+ cell	CD8+, CX3CR1+, IL7R-	248	3867	Bieberich et al ; 10x	Kuhn et al ; 10x
Exhausted CD8+ cell	CD8+, PDCD1+	90	2081	Bieberich et al ; 10x	Kuhn et al ; 10x
Memory CD8+ cell	CD8+, IL7R+, CD44+	2496	1794	Bieberich et al ; 10x	Kuhn et al ; 10x
Naive B cell	CD19+,CD27-, CD38-	2160	7975	Bieberich et al ; 10x	Neumeier et al ; 10x
Germinal center B cell	CD19+, Fas+	135	858	Bieberich et al ; 10x	Neumeier et al ; 10x
Plasma cell	CD138+	29	3259	Bieberich et al ; 10x	Neumeier et al ; 10x
Memory B cell	CD19+, Fas-, CD38+	935	557	Bieberich et al ; 10x	Neumeier et al ; 10x
10x public data	Species
https://support.10xgenomics.com/single-cell-gene-expression/datasets/3.0.0/pbmc_10k_protein_v3	human
https://support.10xgenomics.com/single-cell-gene-expression/datasets/3.0.0/pbmc_10k_v3	human
https://support.10xgenomics.com/single-cell-vdj/datasets/3.0.0/vdj_v1_mm_c57bl6_pbmc_5gex	mouse
https://support.10xgenomics.com/single-cell-vdj/datasets/3.0.0/vdj_v1_mm_balbc_pbmc_5gex	mouse
